# Honey bee (*Apis mellifera*) larval pheromones regulate gene expression related to foraging task specialization

**DOI:** 10.1101/587113

**Authors:** R Ma, J Rangel, CM Grozinger

**Author notes:** Corresponding Author: Rong Ma.

## Abstract

**Background:** Foraging behavior in honey bees (*Apis mellifera*) is a complex phenotype which is regulated by physiological state and social signals. How these factors are integrated at the molecular level to modulate foraging behavior has not been well-characterized. The transition of worker bees from nursing to foraging behavior is mediated by large-scale changes in brain gene expression, which are influenced by pheromones produced by the queen and larvae. Larval pheromones can also stimulate foragers to leave the colony to collect pollen, but the mechanisms underpinning this rapid behavioral plasticity are unknown. Furthermore, the mechanisms through which foragers specialize on collecting nectar or pollen, and how larval pheromones impact these different behavioral states, remains to be determined. Here, we investigated the patterns of gene expression related to rapid behavioral plasticity and task allocation among honey bee foragers exposed to two larval pheromones, brood pheromone (BP) and (E)-beta-ocimene (EBO).

**Results:** We hypothesized that both pheromones would alter expression of genes in the brain related to foraging and would differentially impact expression of genes in the brains of pollen compared to nectar foragers. Combining data reduction, clustering, and network analysis methods, we found that foraging preference (nectar vs. pollen) and pheromone exposure are each associated with specific brain gene expression profiles. Furthermore, pheromone exposure has a strong transcriptional effect on genes that are preferentially expressed in nectar foragers. Representation factor analysis between our study and previous landmark honey bee transcriptome studies revealed significant overlaps for both pheromone communication and foraging task specialization.

**Conclusions:** Social signals (i.e. pheromones) may invoke foraging-related genes to upregulate pollen foraging at both long and short time scales. These results provide new insights into how social signals integrate with task specialization at the molecular level and highlights the important role that brain gene expression plays in behavioral plasticity across time scales.
