## Supplemental Table 1 for "Honey bee (*Apis mellifera*) larval pheromones regulate gene expression related to foraging task specialization"

### Sheet: All
			Average Numbers of Sequences per sample					Percentage of Original
		Sample Name	Original	Post-trim	Pseudoaligned	Unique		%Post-trim	%Psuedoaligned	%Unique
Brood pheromone	Nectar	BP_N_1	1.79856e+07	17877644	1.23372e+07	4628166		99.3996	69.0091	37.5139
		BP_N_2	1.34114e+07	1.33286e+07	9837945	3.23318e+06		99.3827	73.8106	32.8644
		BP_N_3	1.59948e+07	1.59051e+07	1.1479e+07	4.5468e+06		99.4395	72.1716	39.6098
	Pollen	BP_pol_1	1.67822e+07	1.66802e+07	11915316	4.78898e+06		99.3923	71.434	40.1918
		BP_pol_2	1.4773e+07	1.46815e+07	1.01397e+07	3959904		99.3804	69.0646	39.0535
		BP_pol_3	19310497	1.9196e+07	1.39441e+07	5.30666e+06		99.4073	72.6405	38.0567
(E)-beta-ocimene	Nectar	Oci_N_1	1.41014e+07	1.40116e+07	9747142	3.79717e+06		99.3631	69.5647	38.9567
		Oci_N_2	16122604	1.60239e+07	1.10767e+07	3998970		99.3878	69.1259	36.1027
		Oci_N_3	1.63697e+07	1.62663e+07	10907538	3.9465e+06		99.3678	67.0562	36.1814
	Pollen	Oci_pol_1	1.32618e+07	1.31837e+07	9272874	3387446		99.4112	70.3357	36.5307
		Oci_pol_2	1.86993e+07	1.85839e+07	1.31658e+07	5.21938e+06		99.3826	70.8455	39.6433
		Oci_pol_3	1.4604e+07	1.45184e+07	10147505	3.95077e+06		99.414	69.8941	38.9334
Control	Nectar	X_N_1	1.03275e+07	1.02663e+07	7.23326e+06	2.85015e+06		99.408	70.4562	39.4033
		X_N_2	1.22346e+07	12163663	8.58496e+06	3328738		99.4201	70.5787	38.7741
		X_N_3	2.36605e+07	2.3525e+07	16430366	6.43517e+06		99.4273	69.842	39.1663
	Pollen	X_pol_1	1.82038e+07	1.81008e+07	1.27722e+07	4.31398e+06		99.4345	70.5611	33.7765
		X_pol_2	22704239	2.25839e+07	1.11703e+07	4.2814e+06		99.4702	49.4613	38.3283
		X_pol_3	1.74747e+07	1.73748e+07	1.17257e+07	4.37228e+06		99.4285	67.4869	37.288
	AVERAGES		1.64457e+07	1.63484e+07	1.1216e+07	4.24142e+06		99.4065	69.0744	37.7986
	MEDIAN		1.62462e+07	1.61451e+07	1.11235e+07	4.14018e+06		99.4076	70.1149	38.5512
